# Germline VCF Annotator: a lightweight pipeline for processing germline VCFs with robust variant extraction and read evidence quality control

**DOI:** 10.64898/2026.04.06.716730

**Authors:** Zarko Manojlovic

**Author notes:** Correspondence should be addressed to Z.M.

## Abstract

Raw variant calls are typically distributed as VCF files and are not well-suited for direct human review. They are intended for programmatic parsing, and spreadsheet import can distort data through automatic type conversion. Furthermore, variants in VCF are commonly annotated to add gene context and predicted functional consequences. Ensembl VEP, a widely used standard for transcript-aware variant annotation, was adapted in this study to generate standardized consequence fields across genomic features. Using a colon crypt whole-genome sequencing cohort as the motivating dataset, this study examined whether variation at DNA damage response and repair (DDR) loci could contribute to mutation-burden patterns in normal colon crypts, including patterns associated with age and potential treatment-related exposure. To make this question testable in a reproducible table-based format, the Germline VCF Annotator was developed as a two-step workflow that normalizes germline VCFs, generates VEP tabular annotations with explicit allele fields, and then extracts variants of interest and appends read-evidence metrics to assign a rules-based QC class. Within-patient concordance across technical repeats at predefined DDR loci was near-perfect after filtering for nonsilent SNVs with read depth ≥15, with discordance concentrated among Low-QC loci. Bulk and crypt-derived samples showed no age-related trend in DDR burden. Although the demonstration centers on DDR and aging, the Germline VCF Annotator is applicable to other gene sets that require human-readable locus-level summaries with retained allele provenance and read evidence.
