## Supplemental Table 1 for "Germline VCF Annotator: a lightweight pipeline for processing germline VCFs with robust variant extraction and read evidence quality control"

### Sheet: Sheet1
Table S1. DNA Damage Response and Repair (DDR) gene set used for targeted analyses.
#	Pathway	Gene		#	Pathway	Gene		#	Pathway	Gene
1	NHEJ	NHEJ1		59	SSA	ERCC1		111	BER	UNG
2	NHEJ	XRCC5		60	SSA	ERCC4		112	BER	SMUG1
3	NHEJ	XRCC6		61	FA-ICL	FANCA		113	BER	TDG
4	NHEJ	PRKDC		62	FA-ICL	FANCB		114	BER	MBD4
5	NHEJ	DCLRE1C		63	FA-ICL	FANCC		115	BER	OGG1
6	NHEJ	XRCC4		64	FA-ICL	FANCD2		116	BER	MUTYH
7	NHEJ	LIG4		65	FA-ICL	FANCE		117	BER	NTHL1
8	NHEJ	APLF		66	FA-ICL	FANCF		118	BER	NEIL1
9	NHEJ	PNKP		67	FA-ICL	FANCG		119	BER	NEIL2
10	NHEJ	APTX		68	FA-ICL	FANCI		120	BER	NEIL3
11	NHEJ	SETX		69	FA-ICL	FANCL		121	BER	MPG
12	NHEJ	ATM		70	FA-ICL	FANCM		122	BER	APEX1
13	NHEJ	TP53BP1		71	FA-ICL	UBE2T		123	BER	APEX2
14	NHEJ	RIF1		72	FA-ICL	RFWD3		124	BER	POLB
15	NHEJ	RNF8		73	FA-ICL	FAN1		125	Checkpoint	TP53
16	NHEJ	RNF168		74	FA-ICL	FAAP100		126	Checkpoint	MDM2
17	NHEJ	MDC1		75	FA-ICL	FAAP20		127	Checkpoint	MDM4
18	NHEJ	POLM		76	FA-ICL	FAAP24		128	Checkpoint	CDKN1A
19	NHEJ	POLL		77	NER	XPA		129	Checkpoint	CDKN2A
20	a-EJ	POLQ		78	NER	XPC		130	Checkpoint	WEE1
21	a-EJ	PARP1		79	NER	RAD23B		131	Checkpoint	CDC25A
22	a-EJ	LIG3		80	NER	DDB1		132	Checkpoint	CDC25B
23	a-EJ	XRCC1		81	NER	DDB2		133	Checkpoint	CDC25C
24	a-EJ	FEN1		82	NER	ERCC2		134	Checkpoint	CLSPN
25	a-EJ	EXO1		83	NER	ERCC3		135	Checkpoint	TIMELESS
26	a-EJ	DNA2		84	NER	ERCC5		136	Checkpoint	TIPIN
27	a-EJ	BLM		85	NER	GTF2H1		137	Checkpoint	RAD9A
28	a-EJ	RAD50		86	NER	GTF2H2		138	Checkpoint	HUS1
29	a-EJ	RBBP8		87	NER	GTF2H3		139	Checkpoint	RAD1
30	a-EJ	LIG1		88	NER	GTF2H4		140	Checkpoint	TOPBP1
31	HR	BRCA1		89	NER	GTF2H5		141	Checkpoint	NBN
32	HR	BARD1		90	NER	CDK7		142	CellCycle	CDK1
33	HR	BRCA2		91	NER	CCNH		143	CellCycle	CDK2
34	HR	PALB2		92	NER	MNAT1		144	CellCycle	CDK4
35	HR	BRIP1		93	NER	ERCC6		145	CellCycle	CDK6
36	HR	RAD51		94	NER	ERCC8		146	CellCycle	CCNA2
37	HR	RAD51B		95	NER	UVSSA		147	CellCycle	CCNB1
38	HR	RAD51C		96	NER	XAB2		148	CellCycle	CCNE1
39	HR	RAD51D		97	NER	PCNA		149	CellCycle	CDKN1B
40	HR	XRCC2		98	NER	RFC1		150	CellCycle	RB1
41	HR	XRCC3		99	NER	RFC2		151	CellCycle	E2F1
42	HR	RAD54L		100	NER	RFC3		152	CellCycle	E2F4
43	HR	RAD54B		101	NER	RFC4		153	CellCycle	ORC1
44	HR	RAD52		102	NER	RFC5		154	CellCycle	CDC45
45	HR	RPA1		103	NER	POLD1		155	CellCycle	MCM2
46	HR	RPA2		104	NER	POLE		156	CellCycle	MCM3
47	HR	RPA3		105	MMR	MLH1		157	CellCycle	MCM4
48	HR	ATR		106	MMR	MSH2		158	CellCycle	MCM5
49	HR	CHEK1		107	MMR	MSH6		159	CellCycle	MCM6
50	HR	CHEK2		108	MMR	PMS2		160	CellCycle	MCM7
51	HR	TOP3A		109	MMR	PMS1
52	HR	RMI1		110	MMR	MLH3
53	HR	RMI2
54	HR	MUS81
55	HR	EME1
56	HR	GEN1
57	HR	SLX1A
58	HR	SLX4
The 160 DDR genes evaluated in this study are listed, organized by functional pathway (non-homologous end joining [NHEJ], alternative end joining [a-EJ], homologous recombination [HR], single-strand annealing [SSA], Fanconi anemia/interstrand crosslink repair [FA-ICL], nucleotide excision repair [NER], mismatch repair [MMR], base excision repair [BER], checkpoint signaling, and cell-cycle control…
