## Supplemental Table 2 for "Germline VCF Annotator: a lightweight pipeline for processing germline VCFs with robust variant extraction and read evidence quality control"

### Sheet: SupplementaryTable
Supplemental Table S2. Per-sample summary of DDR-region variant burden, quality stratification, and ClinVar annotation.
Patient	Sample	SampleID	Age	Gender	Total_variants	QC_ModerateHigh	ClinVar_annotated	ClinVar_PLP	QC_MH_pct	ClinVar_ann_pct
KUNUSCCLH_0001_01	C1	KUNUSCCLH_0001_01_C1	55	F	14723	11253	1124	1	76.43	7.63
KUNUSCCLH_0001_01	T1	KUNUSCCLH_0001_01_T1	55	F	15017	10907	1142	1	72.63	7.6
KUNUSCCLH_0001_01	T2	KUNUSCCLH_0001_01_T2	55	F	15074	10904	1126	1	72.34	7.47
KUNUSCCLH_0001_01	T3	KUNUSCCLH_0001_01_T3	55	F	15011	10920	1130	1	72.75	7.53
KUNUSCCLH_0001_01	T4	KUNUSCCLH_0001_01_T4	55	F	14924	10937	1130	1	73.28	7.57
KUNUSCCLH_0001_01	T5	KUNUSCCLH_0001_01_T5	55	F	14871	10903	1130	1	73.32	7.6
KUNUSCCLH_0002_01	C1	KUNUSCCLH_0002_01_C1	72	M	14614	11033	1192	3	75.5	8.16
KUNUSCCLH_0002_01	T1	KUNUSCCLH_0002_01_T1	72	M	14755	10763	1191	2	72.94	8.07
KUNUSCCLH_0002_01	T2	KUNUSCCLH_0002_01_T2	72	M	14648	10682	1190	3	72.92	8.12
KUNUSCCLH_0002_01	T3	KUNUSCCLH_0002_01_T3	72	M	14884	10768	1190	3	72.35	8
KUNUSCCLH_0002_01	T4	KUNUSCCLH_0002_01_T4	72	M	14575	10619	1196	2	72.86	8.21
KUNUSCCLH_0002_01	T5	KUNUSCCLH_0002_01_T5	72	M	14596	10673	1194	2	73.12	8.18
KUNUSCCLH_0003_01	C1	KUNUSCCLH_0003_01_C1	34	F	15232	11534	1381	0	75.72	9.07
KUNUSCCLH_0003_01	T1	KUNUSCCLH_0003_01_T1	34	F	15327	11272	1374	1	73.54	8.96
KUNUSCCLH_0003_01	T2	KUNUSCCLH_0003_01_T2	34	F	15318	11180	1386	0	72.99	9.05
KUNUSCCLH_0003_01	T3	KUNUSCCLH_0003_01_T3	34	F	15300	11243	1377	0	73.48	9
KUNUSCCLH_0003_01	T4	KUNUSCCLH_0003_01_T4	34	F	15217	11172	1367	0	73.42	8.98
KUNUSCCLH_0003_01	T5	KUNUSCCLH_0003_01_T5	34	F	15236	11172	1382	1	73.33	9.07
KUNUSCCLH_0004_01	C1	KUNUSCCLH_0004_01_C1	59	F	14278	10796	1284	0	75.61	8.99
KUNUSCCLH_0004_01	T1	KUNUSCCLH_0004_01_T1	59	F	14309	10491	1270	0	73.32	8.88
KUNUSCCLH_0004_01	T2	KUNUSCCLH_0004_01_T2	59	F	14352	10478	1275	0	73.01	8.88
KUNUSCCLH_0004_01	T3	KUNUSCCLH_0004_01_T3	59	F	14451	10470	1284	0	72.45	8.89
KUNUSCCLH_0004_01	T4	KUNUSCCLH_0004_01_T4	59	F	14232	10462	1268	0	73.51	8.91
KUNUSCCLH_0004_01	T5	KUNUSCCLH_0004_01_T5	59	F	14257	10501	1289	0	73.66	9.04
KUNUSCCLH_0005_01	C1	KUNUSCCLH_0005_01_C1	68	M	13089	9931	945	0	75.87	7.22
KUNUSCCLH_0005_01	T1	KUNUSCCLH_0005_01_T1	68	M	13433	9628	968	0	71.67	7.21
KUNUSCCLH_0005_01	T2	KUNUSCCLH_0005_01_T2	68	M	13349	9624	969	0	72.1	7.26
KUNUSCCLH_0005_01	T3	KUNUSCCLH_0005_01_T3	68	M	13341	9651	956	0	72.34	7.17
KUNUSCCLH_0005_01	T4	KUNUSCCLH_0005_01_T4	68	M	13384	9691	973	0	72.41	7.27
KUNUSCCLH_0005_01	T5	KUNUSCCLH_0005_01_T5	68	M	13393	9699	956	0	72.42	7.14
KUNUSCCLH_0006_01	C1	KUNUSCCLH_0006_01_C1	47	M	13719	10488	1070	2	76.45	7.8
KUNUSCCLH_0006_01	T1	KUNUSCCLH_0006_01_T1	47	M	14189	10100	1089	2	71.18	7.67
KUNUSCCLH_0006_01	T2	KUNUSCCLH_0006_01_T2	47	M	14064	10074	1080	2	71.63	7.68
KUNUSCCLH_0006_01	T3	KUNUSCCLH_0006_01_T3	47	M	13900	10090	1077	2	72.59	7.75
KUNUSCCLH_0006_01	T4	KUNUSCCLH_0006_01_T4	47	M	13962	10075	1078	3	72.16	7.72
KUNUSCCLH_0006_01	T5	KUNUSCCLH_0006_01_T5	47	M	13983	10134	1082	2	72.47	7.74
KUNUSCCLH_0007_01	C1	KUNUSCCLH_0007_01_C1	37	M	13634	10398	1075	2	76.27	7.88
KUNUSCCLH_0007_01	T1	KUNUSCCLH_0007_01_T1	37	M	13759	9943	1072	1	72.27	7.79
KUNUSCCLH_0007_01	T2	KUNUSCCLH_0007_01_T2	37	M	13945	9930	1090	2	71.21	7.82
KUNUSCCLH_0007_01	T3	KUNUSCCLH_0007_01_T3	37	M	13843	9984	1078	1	72.12	7.79
KUNUSCCLH_0007_01	T4	KUNUSCCLH_0007_01_T4	37	M	13802	9999	1081	3	72.45	7.83
KUNUSCCLH_0007_01	T5	KUNUSCCLH_0007_01_T5	37	M	13692	9933	1073	1	72.55	7.84
KUNUSCCLH_0008_01	C1	KUNUSCCLH_0008_01_C1	90	M	14201	10768	1117	0	75.83	7.87
KUNUSCCLH_0008_01	T1	KUNUSCCLH_0008_01_T1	90	M	14356	10419	1111	0	72.58	7.74
KUNUSCCLH_0008_01	T2	KUNUSCCLH_0008_01_T2	90	M	14502	10435	1118	0	71.96	7.71
KUNUSCCLH_0008_01	T3	KUNUSCCLH_0008_01_T3	90	M	14361	10449	1127	0	72.76	7.85
KUNUSCCLH_0008_01	T4	KUNUSCCLH_0008_01_T4	90	M	14381	10490	1132	0	72.94	7.87
KUNUSCCLH_0008_01	T5	KUNUSCCLH_0008_01_T5	90	M	14257	10441	1115	0	73.23	7.82
KUNUSCCLH_0009_01	C1	KUNUSCCLH_0009_01_C1	20	M	14433	10921	1127	1	75.67	7.81
KUNUSCCLH_0009_01	T1	KUNUSCCLH_0009_01_T1	20	M	14461	10592	1140	1	73.25	7.88
KUNUSCCLH_0009_01	T2	KUNUSCCLH_0009_01_T2	20	M	14672	10659	1151	1	72.65	7.84
KUNUSCCLH_0009_01	T3	KUNUSCCLH_0009_01_T3	20	M	14577	10643	1139	1	73.01	7.81
KUNUSCCLH_0009_01	T4	KUNUSCCLH_0009_01_T4	20	M	14427	10611	1136	1	73.55	7.87
KUNUSCCLH_0009_01	T5	KUNUSCCLH_0009_01_T5	20	M	14562	10664	1140	1	73.23	7.83
KUNUSCCLH_0010_01	C1	KUNUSCCLH_0010_01_C1	79	M	14178	10748	1196	0	75.81	8.44
KUNUSCCLH_0010_01	T1	KUNUSCCLH_0010_01_T1	79	M	14387	10444	1215	0	72.59	8.45
KUNUSCCLH_0010_01	T2	KUNUSCCLH_0010_01_T2	79	M	14397	10449	1212	0	72.58	8.42
KUNUSCCLH_0010_01	T3	KUNUSCCLH_0010_01_T3	79	M	14124	10323	1207	0	73.09	8.55
KUNUSCCLH_0010_01	T4	KUNUSCCLH_0010_01_T4	79	M	14320	10393	1219	0	72.58	8.51
KUNUSCCLH_0010_01	T5	KUNUSCCLH_0010_01_T5	79	M	14366	10441	1202	0	72.68	8.37
KUNUSCCLH_0011_01	C1	KUNUSCCLH_0011_01_C1	62	M	14193	11041	1130	1	77.79	7.96
KUNUSCCLH_0011_01	T1	KUNUSCCLH_0011_01_T1	62	M	14424	10497	1150	1	72.77	7.97
KUNUSCCLH_0011_01	T2	KUNUSCCLH_0011_01_T2	62	M	14490	10488	1149	0	72.38	7.93
KUNUSCCLH_0011_01	T3	KUNUSCCLH_0011_01_T3	62	M	14529	10516	1140	0	72.38	7.85
KUNUSCCLH_0011_01	T4	KUNUSCCLH_0011_01_T4	62	M	14497	10520	1149	0	72.57	7.93
KUNUSCCLH_0011_01	T5	KUNUSCCLH_0011_01_T5	62	M	14382	10511	1157	0	73.08	8.04
KUNUSCCLH_0012_01	C1	KUNUSCCLH_0012_01_C1	39	M	14024	10584	1217	0	75.47	8.68
KUNUSCCLH_0012_01	T1	KUNUSCCLH_0012_01_T1	39	M	14331	10343	1223	0	72.17	8.53
KUNUSCCLH_0012_01	T3	KUNUSCCLH_0012_01_T3	39	M	14206	10312	1234	0	72.59	8.69
KUNUSCCLH_0012_01	T4	KUNUSCCLH_0012_01_T4	39	M	14180	10289	1230	0	72.56	8.67
KUNUSCCLH_0012_01	T5	KUNUSCCLH_0012_01_T5	39	M	14077	10229	1220	0	72.66	8.67
KUNUSCCLH_0012_01	T6	KUNUSCCLH_0012_01_T6	39	M	14257	10437	1232	0	73.21	8.64
KUNUSCCLH_0012_01	T7	KUNUSCCLH_0012_01_T7	39	M	14223	10401	1232	0	73.13	8.66
KUNUSCCLH_0013_01	C1	KUNUSCCLH_0013_01_C1	45	F	14147	10879	1146	0	76.9	8.1
KUNUSCCLH_0013_01	T1	KUNUSCCLH_0013_01_T1	45	F	14410	10560	1170	0	73.28	8.12
KUNUSCCLH_0013_01	T2	KUNUSCCLH_0013_01_T2	45	F	14573	10600	1182	0	72.74	8.11
KUNUSCCLH_0013_01	T3	KUNUSCCLH_0013_01_T3	45	F	14707	10609	1181	0	72.14	8.03
KUNUSCCLH_0013_01	T4	KUNUSCCLH_0013_01_T4	45	F	14389	10507	1177	0	73.02	8.18
KUNUSCCLH_0013_01	T5	KUNUSCCLH_0013_01_T5	45	F	14478	10619	1176	0	73.35	8.12
KUNUSCCLH_0014_01	C1	KUNUSCCLH_0014_01_C1	86	F	14047	10833	1096	0	77.12	7.8
KUNUSCCLH_0014_01	T1	KUNUSCCLH_0014_01_T1	86	F	14595	10489	1112	0	71.87	7.62
KUNUSCCLH_0014_01	T2	KUNUSCCLH_0014_01_T2	86	F	14408	10455	1108	0	72.56	7.69
KUNUSCCLH_0014_01	T3	KUNUSCCLH_0014_01_T3	86	F	14608	10484	1110	0	71.77	7.6
KUNUSCCLH_0014_01	T4	KUNUSCCLH_0014_01_T4	86	F	14600	10543	1107	0	72.21	7.58
KUNUSCCLH_0014_01	T5	KUNUSCCLH_0014_01_T5	86	F	14550	10435	1103	0	71.72	7.58
KUNUSCCLH_0015_01	C1	KUNUSCCLH_0015_01_C1	4	M	12959	9907	973	0	76.45	7.51
KUNUSCCLH_0015_01	T1	KUNUSCCLH_0015_01_T1	4	M	13188	9426	979	0	71.47	7.42
KUNUSCCLH_0015_01	T2	KUNUSCCLH_0015_01_T2	4	M	13282	9461	989	0	71.23	7.45
KUNUSCCLH_0015_01	T3	KUNUSCCLH_0015_01_T3	4	M	13176	9432	986	0	71.58	7.48
KUNUSCCLH_0015_01	T4	KUNUSCCLH_0015_01_T4	4	M	13159	9444	965	0	71.77	7.33
KUNUSCCLH_0015_01	T5	KUNUSCCLH_0015_01_T5	4	M	13013	9439	975	0	72.54	7.49
KUNUSCCLH_0016_01	C1	KUNUSCCLH_0016_01_C1	2	M	15059	11627	1354	0	77.21	8.99
KUNUSCCLH_0016_01	T1	KUNUSCCLH_0016_01_T1	2	M	15378	11282	1373	0	73.36	8.93
KUNUSCCLH_0016_01	T2	KUNUSCCLH_0016_01_T2	2	M	15373	11224	1385	0	73.01	9.01
KUNUSCCLH_0016_01	T3	KUNUSCCLH_0016_01_T3	2	M	15194	11225	1376	0	73.88	9.06
KUNUSCCLH_0016_01	T4	KUNUSCCLH_0016_01_T4	2	M	15119	11168	1369	0	73.87	9.05
KUNUSCCLH_0016_01	T5	KUNUSCCLH_0016_01_T5	2	M	15488	11376	1390	0	73.45	8.97
KUNUSCCLH_0026_01	C1	KUNUSCCLH_0026_01_C1	19	M	14501	11117	1221	2	76.66	8.42
KUNUSCCLH_0026_01	T1	KUNUSCCLH_0026_01_T1	19	M	14635	10659	1228	2	72.83	8.39
KUNUSCCLH_0026_01	T2	KUNUSCCLH_0026_01_T2	19	M	14785	10697	1237	2	72.35	8.37
KUNUSCCLH_0026_01	T3	KUNUSCCLH_0026_01_T3	19	M	14846	10700	1234	1	72.07	8.31
KUNUSCCLH_0026_01	T4	KUNUSCCLH_0026_01_T4	19	M	14765	10680	1232	2	72.33	8.34
KUNUSCCLH_0026_01	T5	KUNUSCCLH_0026_01_T5	19	M	14690	10661	1229	1	72.57	8.37
KUNUSCCLH_0027_01	C1	KUNUSCCLH_0027_01_C1	1.3	F	15457	11833	1426	2	76.55	9.23
KUNUSCCLH_0027_01	T1	KUNUSCCLH_0027_01_T1	1.3	F	15597	11384	1436	2	72.99	9.21
KUNUSCCLH_0027_01	T2	KUNUSCCLH_0027_01_T2	1.3	F	15614	11383	1430	2	72.9	9.16
KUNUSCCLH_0027_01	T3	KUNUSCCLH_0027_01_T3	1.3	F	15877	11468	1445	2	72.23	9.1
KUNUSCCLH_0027_01	T4	KUNUSCCLH_0027_01_T4	1.3	F	15800	11396	1436	2	72.13	9.09
KUNUSCCLH_0027_01	T5	KUNUSCCLH_0027_01_T5	1.3	F	15798	11424	1439	2	72.31	9.11
KUNUSCCLH_0028_01	C1	KUNUSCCLH_0028_01_C1	2.1	M	14614	11196	1037	0	76.61	7.1
KUNUSCCLH_0028_01	T1	KUNUSCCLH_0028_01_T1	2.1	M	14820	10763	1045	0	72.62	7.05
KUNUSCCLH_0028_01	T2	KUNUSCCLH_0028_01_T2	2.1	M	14939	10799	1054	0	72.29	7.06
KUNUSCCLH_0028_01	T3	KUNUSCCLH_0028_01_T3	2.1	M	14965	10779	1058	0	72.03	7.07
KUNUSCCLH_0028_01	T4	KUNUSCCLH_0028_01_T4	2.1	M	14833	10773	1046	0	72.63	7.05
KUNUSCCLH_0028_01	T5	KUNUSCCLH_0028_01_T5	2.1	M	14870	10854	1047	0	72.99	7.04
KUNUSCCLH_0029_01	C1	KUNUSCCLH_0029_01_C1	13	M	14206	10916	1232	0	76.84	8.67
KUNUSCCLH_0029_01	T1	KUNUSCCLH_0029_01_T1	13	M	14447	10501	1245	0	72.69	8.62
KUNUSCCLH_0029_01	T2	KUNUSCCLH_0029_01_T2	13	M	14621	10577	1256	0	72.34	8.59
KUNUSCCLH_0029_01	T3	KUNUSCCLH_0029_01_T3	13	M	14667	10618	1253	0	72.39	8.54
KUNUSCCLH_0029_01	T4	KUNUSCCLH_0029_01_T4	13	M	14644	10547	1262	0	72.02	8.62
KUNUSCCLH_0029_01	T5	KUNUSCCLH_0029_01_T5	13	M	14693	10537	1270	0	71.71	8.64
KUNUSCCLH_0030_01	C1	KUNUSCCLH_0030_01_C1	0.8	F	14105	10746	1100	0	76.19	7.8
KUNUSCCLH_0030_01	T1	KUNUSCCLH_0030_01_T1	0.8	F	14481	10409	1128	0	71.88	7.79
KUNUSCCLH_0030_01	T2	KUNUSCCLH_0030_01_T2	0.8	F	14448	10418	1128	0	72.11	7.81
KUNUSCCLH_0030_01	T3	KUNUSCCLH_0030_01_T3	0.8	F	14440	10434	1120	0	72.26	7.76
KUNUSCCLH_0030_01	T4	KUNUSCCLH_0030_01_T4	0.8	F	14502	10387	1137	0	71.62	7.84
KUNUSCCLH_0030_01	T5	KUNUSCCLH_0030_01_T5	0.8	F	14396	10421	1125	0	72.39	7.81
				TOTAL	1835413	1343664	149169	76
				MEAN	14452.1	10580	1174.56	0.598425	73.208	8.11402
Metrics per sample:
Total_variants = number of rows in the collapsed table for that sample
QC_ModerateHigh = QC_class == "Moderate-to-High"
ClinVar_annotated = CLIN_SIG ≠ “-” (non-empty ClinVar annotation)
ClinVar_PLP = conservative string rule: contains “pathogenic/likely pathogenic” and does not contain “benign”
