## Supplemental Table 3 for "Germline VCF Annotator: a lightweight pipeline for processing germline VCFs with robust variant extraction and read evidence quality control"

### Sheet: SupplementaryTable
Supplemental Table S3. Bulk (C1) technical replicate concordance of nonsilent DDR loci (FreeBayes; locus-collapsed)
Patient	n_repeats	loci_T1	loci_T2	loci_T3	union_loci	intersection_loci	Jaccard_T1_T2	Jaccard_T1_T3	Jaccard_T2_T3	Jaccard_mean	Jaccard_min	repeats	nonsilent_entries_total	nonsilent_entries_MH	nonsilent_entries_Low
KUNUSCCLH_0001_01	3	26	26	26	26	26	1	1	1	1	1	3	300	104	196
KUNUSCCLH_0002_01	3	34	34	34	34	34	1	1	1	1	1	3	411	150	261
KUNUSCCLH_0003_01	3	27	26	26	27	26	0.962963	0.962963	1	0.975309	0.962963	3	498	240	258
KUNUSCCLH_0004_01	3	28	28	28	28	28	1	1	1	1	1	3	462	204	258
KUNUSCCLH_0005_01	3	20	20	20	20	20	1	1	1	1	1	3	288	90	198
KUNUSCCLH_0006_01	3	24	24	24	24	24	1	1	1	1	1	3	459	245	214
KUNUSCCLH_0007_01	3	27	27	27	27	27	1	1	1	1	1	3	303	57	246
KUNUSCCLH_0008_01	3	32	32	32	32	32	1	1	1	1	1	3	396	124	272
KUNUSCCLH_0009_01	3	23	23	23	23	23	1	1	1	1	1	3	240	75	165
KUNUSCCLH_0010_01	3	23	23	23	23	23	1	1	1	1	1	3	462	203	259
KUNUSCCLH_0011_01	3	21	21	21	21	21	1	1	1	1	1	3	222	48	174
KUNUSCCLH_0012_01	2	32	NA	32	32	32	NA	1	NA	1	1	2	348	162	186
KUNUSCCLH_0013_01	3	19	19	19	19	19	1	1	1	1	1	3	246	104	142
KUNUSCCLH_0014_01	3	23	23	23	23	23	1	1	1	1	1	3	426	220	206
KUNUSCCLH_0015_01	3	20	20	20	20	20	1	1	1	1	1	3	306	84	222
KUNUSCCLH_0016_01	3	26	26	26	26	26	1	1	1	1	1	3	474	217	257
KUNUSCCLH_0026_01	3	29	29	29	29	29	1	1	1	1	1	3	510	203	307
KUNUSCCLH_0027_01	3	35	35	35	35	35	1	1	1	1	1	3	564	206	358
KUNUSCCLH_0028_01	3	21	21	21	21	21	1	1	1	1	1	3	261	65	196
KUNUSCCLH_0029_01	3	38	38	38	38	38	1	1	1	1	1	3	618	283	335
KUNUSCCLH_0030_01	3	21	21	21	21	21	1	1	1	1	1	3	255	85	170
For each patient, three technical repeats (T1/T2/T3) were compared after collapsing transcript-expanded VEP annotations to unique loci (Chrom-Pos-Ref-Alt). The table reports the number of distinct nonsilent DDR loci per repeat, the union and intersection across repeats, and pairwise Jaccard similarity (T1-T2, T1-T3, T2-T3). High concordance across patients supports technical reproducibility of ge…
