## Supplemental Table 4 for "Germline VCF Annotator: a lightweight pipeline for processing germline VCFs with robust variant extraction and read evidence quality control"

### Sheet: SupplementaryTable4
Table S4. Patient-level bulk control and mean crypt DDR variant summaries used for within-patient comparisons and age association analyses.
PatientID	AGE	n_T_ repeats	C1_ Total	Mean_ T1 to T5_ Total	Delta_Total_C1_ minus_Tmean	Delta_Total_%	C1_MH	Mean_ T1 to T5_ MH	Delta_MH_C1_minus_Tmean	Delta_MH_%	C1_ClinVarAnn	Mean_ T1 to T5_ ClinVarAnn	Delta_ClinVarAnn_C1_minus_Tmean	Delta_ClinVarAnn_%	C1_ClinVar_PLP	Mean_ T1 to T5_ ClinVar_PLP	Delta_ClinVar_PLP_C1_minus_Tmean
KUNUSCCLH_0001	55	5	14723	14979.4	-256.4	-1.71	11253	10914.2	338.8	3.1	1124	1131.6	-7.6	-0.67	1	1	0
KUNUSCCLH_0002	72	5	14614	14691.6	-77.6	-0.53	11033	10701	332	3.1	1192	1192.2	-0.2	-0.02	3	2.4	0.6
KUNUSCCLH_0003	34	5	15232	15279.6	-47.6	-0.31	11534	11207.8	326.2	2.91	1381	1377.2	3.8	0.28	0	0.4	-0.4
KUNUSCCLH_0004	59	5	14278	14320.2	-42.2	-0.29	10796	10480.4	315.6	3.01	1284	1277.2	6.8	0.53	0	0	0
KUNUSCCLH_0005	68	5	13089	13380	-291	-2.17	9931	9658.6	272.4	2.82	945	964.4	-19.4	-2.01	0	0	0
KUNUSCCLH_0006	47	5	13719	14019.6	-300.6	-2.14	10488	10094.6	393.4	3.9	1070	1081.2	-11.2	-1.04	2	2.2	-0.2
KUNUSCCLH_0007	37	5	13634	13808.2	-174.2	-1.26	10398	9957.8	440.2	4.42	1075	1078.8	-3.8	-0.35	2	1.6	0.4
KUNUSCCLH_0008	90	5	14201	14371.4	-170.4	-1.19	10768	10446.8	321.2	3.07	1117	1120.6	-3.6	-0.32	0	0	0
KUNUSCCLH_0009	20	5	14433	14539.8	-106.8	-0.73	10921	10633.8	287.2	2.7	1127	1141.2	-14.2	-1.24	1	1	0
KUNUSCCLH_0010	79	5	14178	14318.8	-140.8	-0.98	10748	10410	338	3.25	1196	1211	-15	-1.24	0	0	0
KUNUSCCLH_0011	62	5	14193	14464.4	-271.4	-1.88	11041	10506.4	534.6	5.09	1130	1149	-19	-1.65	1	0.2	0.8
KUNUSCCLH_0012	39	4	14024	14198.5	-174.5	-1.23	10584	10293.2	290.8	2.82	1217	1226.8	-9.8	-0.79	0	0	0
KUNUSCCLH_0013	45	5	14147	14511.4	-364.4	-2.51	10879	10579	300	2.84	1146	1177.2	-31.2	-2.65	0	0	0
KUNUSCCLH_0014	86	5	14047	14552.2	-505.2	-3.47	10833	10481.2	351.8	3.36	1096	1108	-12	-1.08	0	0	0
KUNUSCCLH_0015	4	5	12959	13163.6	-204.6	-1.55	9907	9440.4	466.6	4.94	973	978.8	-5.8	-0.59	0	0	0
KUNUSCCLH_0016	2	5	15059	15310.4	-251.4	-1.64	11627	11255	372	3.31	1354	1378.6	-24.6	-1.78	0	0	0
KUNUSCCLH_0026	19	5	14501	14744.2	-243.2	-1.65	11117	10679.4	437.6	4.1	1221	1232	-11	-0.89	2	1.6	0.4
KUNUSCCLH_0027	1.3	5	15457	15737.2	-280.2	-1.78	11833	11411	422	3.7	1426	1437.2	-11.2	-0.78	2	2	0
KUNUSCCLH_0028	2.1	5	14614	14885.4	-271.4	-1.82	11196	10793.6	402.4	3.73	1037	1050	-13	-1.24	0	0	0
KUNUSCCLH_0029	13	5	14206	14614.4	-408.4	-2.79	10916	10556	360	3.41	1232	1257.2	-25.2	-2	0	0	0
KUNUSCCLH_0030	0.8	5	14105	14453.4	-348.4	-2.41	10746	10413.8	332.2	3.19	1100	1127.6	-27.6	-2.45	0	0	0
				mean	-234.795	-1.62095		mean	363.571	3.46524		mean	-12.1333	-1.04667		mean	0.0761905
*For consistency across individuals, repeat-based summaries were restricted to a pre-specified repeat token (crypt) set (T1–T5). Replacement tokens generated outside this set (e.g., T6 for KUNUSCCLH_0012 following T2 sequencing failure) were not included in the primary summary tables unless explicitly stated; as a result, n_T_repeats can differ across individuals.
