## Supplemental Table 5 for "Germline VCF Annotator: a lightweight pipeline for processing germline VCFs with robust variant extraction and read evidence quality control"

### Sheet: Table S5
Table S5. Statistical summary of within-patient bulk versus mean crypt DDR comparisons and age associations.
For each of the 21 patients, the single bulk control sample (C1) was compared with the mean of the available crypt samples within the prespecified repeat set T1 through T5. This table therefore summarizes patient-level bulk versus mean crypt comparisons and does not treat individual crypts as independent observations. In the first section, summary statistics are reported for four endpoints derive…
Within-patient bulk versus mean crypt comparison
Endpoint	Mean Δ	Percent difference	Paired t test p	Wilcoxon p	n	Source variable(s) from Table S4
Total variants	-234.795	-1.62095	1.54428e-08	5.94933e-05	21	C1_Total vs Mean_T1 to T5_Total
Higher confidence variants	363.571	3.46524	1.57581e-16	9.53674e-07	21	C1_MH vs Mean_T1 to T5_MH
ClinVar annotated variants	-12.1333	-1.04667	1.97367e-05	0.000228822	21	C1_ClinVarAnn vs Mean_T1 to T5_ClinVarAnn
ClinVar pathogenic or likely pathogenic variants	0.0761905	NA	0.201562	0.247561	21	C1_ClinVar_PLP vs Mean_T1 to T5_ClinVar_PLP
Percent difference is the mean of the within-patient percentage differences reported in Table S4. Paired t test and Wilcoxon p values are two sided.
Age association of higher confidence DDR burden summaries
Summary	Pearson r	Pearson p	Spearman ρ	Spearman p	n	Source variable(s) from Table S4
Bulk control sample	-0.263122	0.249159	-0.283117	0.213648	21	AGE vs C1_MH
Mean crypt summary	-0.224466	0.327973	-0.31039	0.170877	21	AGE vs Mean_T1 to T5_MH
Within-patient bulk minus mean crypt difference	-0.280891	0.217425	-0.338961	0.132811	21	AGE vs Delta_MH_C1_minus_Tmean
